# Identification and characterisation of splicing regulators in *Toxoplasma gondii*

**DOI:** 10.1101/2021.06.27.450092

**Authors:** V Vern Lee, Simona Seizova, Paul J. McMillan, Emma McHugh, Christopher J. Tonkin, Stuart A. Ralph

## Abstract

The splicing of mRNA constitutes a major source of co- and post-transcriptional regulation in metazoans. In particular, members of the serine/arginine (SR) protein family are essential splicing factors that are implicated in the regulation of gene expression and RNA metabolism. However, very little is known about these proteins in apicomplexans, a phylum that includes some of the most important global parasites. In this study, we investigated the suite of three uncharacterised SR proteins in *Toxoplasma gondii* and show that all three are found localised to nuclear speckles. We show, by genetic ablation, that *Tg*SR1 is particularly important for *T. gondii* growth. Using RNA-seq, we also characterised the global gene expression and splicing regulation of these proteins. We find that the SR proteins regulate several types of alternative splicing of distinct but overlapping subsets of transcripts, as well as impacting transcript abundance. Most of the alternative splicing events are non-productive intron retention events that do not appear to affect transcript abundance. The splicing sites of the impacted transcripts are enriched in characteristic SR binding motifs. We also identified and conditionally knocked down two putative kinases of SR proteins. The kinases are localised to nuclear speckles and are essential to parasite survival. Their perturbation resulted in widespread changes to splicing, but the affected transcripts did not mirror the patterns seen in knockouts of individual SRs, suggesting an absence of a simple relationship between SRs and these putative kinase regulators. Overall, this study reveals a complex system of splicing factors and kinases that post-transcriptionally regulate gene expression in *T. gondii*.
