## Supplementary text S1 for "Identification and characterisation of splicing regulators in *Toxoplasma gondii*"

### Sheet: Sheet1
Primer name	Experiment	Sequence
319530_HDR_HA-HX _s	HA-tagging of TgSR1	ACGAGGAACGAGAAGAGGCAAGACACTCTGGTGACGAGGAATACCCGTACGACGTCCCGGA
319530_HDR_HA-HX _as	HA-tagging of TgSR1	TACTGCAACTTCCGGCGACGGCGTCGCCTTCCTCGACTCACTTCGTATAATGTATGCTATAC
217540_HDR_HA-HX_s	HA-tagging of TgSR2	AAGCAGGCGATTCGACGACTGGACAGACAGAAGGCGATGCTACCCGTACGACGTCCCGGA
217540_HDR_HA-HX _as	HA-tagging of TgSR2	ACACGTGACCGATTTCAACTCTCTAGGTCTCTCACCTTCACTTCGTATAATGTATGCTATAC
270640_HDR_HA-HX _s	HA-tagging of TgSR4	CGGCTACTCCAGGTCATACCGGGGGCGCTCCCGCTCTCGATACCCGTACGACGTCCCGGA
270640_HDR_HA-HX _as	HA-tagging of TgSR4	CTCAAAGAAAAGAGGAAGTAGGAGTGTAATTGACGATTTACTTCGTATAATGTATGCTATAC
319530_HDR_KO_DHFR_s	KO of TgSR1	ACTCTCCCTCGCCGCGCCGCCGCCGGTCTCCCAGCCCTCGTGAGTAAAACGACGGCCAGTG
319530_HDR_KO_DHFR_as	KO of TgSR1	CTCTCCGTCCTCGTCGCGTCTCTTCTCTGTCTCTTTCGAAGGAAACAGCTATGACCATG
217540_HDR_KO_DHFR_s	KO of TgSR2	GTCCAGAACGTGAGACAATGTTCGGCGGAGACAGAAGCGCTGAGTAAAACGACGGCCAGTG
217540_HDR_KO_DHFR_as	KO of TgSR2	GCTTCCGATGTATATTCGTCCGCTGCCACCACCTCCGGCGGGAAACAGCTATGACCATG
270640_HDR_KO_DHFR_s	KO of TgSR4	GGCTGTTCGCTGTTGATCCGAAACCTCTGTTTCGAGACCTTGAGTAAAACGACGGCCAGTG
270640_HDR_KO_DHFR_as	KO of TgSR4	TCGTGAGGGCCTCTGTCATATCGTGGCCTATCGTAGCCGTGGAAACAGCTATGACCATG
313180_HDR_AID_TIR1_s	AID-HA-tagging of TgPRP4	CGTTCTGAAGAGCACCACTGGAAGCGGCTCGGGACCAGCTAAGGGCTCGGGCTCGACCCA
313180_HDR_AID_TIR1_as	AID-HA-tagging of TgPRP4	TTTCTCTTTCTCTTTCGACAGAGACGGGCTGTTTCTTACGACTCACTATAGGGCGAATTG
224480_HDR_AID_TIR1_s	AID-HA-tagging of TgCLK	CGCATTGATGCATCCTTTTTTCAGTGCGGATCTGCTCGAGAAGGGCTCGGGCTCGACCCA
224480_HDR_AID_TIR1_as	AID-HA-tagging of TgCLK	GAGACCAGCGGCGAAAGATTCTTTTCCTGCGATGGCTACGACTCACTATAGGGCGAATTG
319530_HA_guide_s	HA-tagging of TgSR1 (CRISPR)	GACGAGGAATGAGTCGAGGAGTTTTAGAGCTAGAAATAGCAAG
217540_HA_guide_s	HA-tagging of TgSR2 (CRISPR)	GCAGACAGAAGGCGATGCTGAGTTTTAGAGCTAGAAATAGCAAG
270640_HA_guide_s	HA-tagging of TgSR4 (CRISPR)	GAATTGACGATTTATCGAGAGGTTTTAGAGCTAGAAATAGCAAG
319530_KO_guide_s	KO of TgSR1 (CRISPR)	GCGGTCTCCCAGCCCTCGCCAGTTTTAGAGCTAGAAATAGCAAG
217540_KO_guide_s	KO of TgSR2 (CRISPR)	GGCGGAGACAGAAGCGCCGCGTTTTAGAGCTAGAAATAGCAAG
270640_KO_guide_s	KO of TgSR4 (CRISPR)	GCCTCTGTTTCGAGACCTCGCGTTTTAGAGCTAGAAATAGCAAG
313180_AID_guide_as	AID-HA-tagging of PRP4 (CRISPR)	GAGACGGGCTGTTTCTTAAGCGTTTTAGAGCTAGAAATAGCAAG
224480_AID_guide_s	AID-HA-tagging of CLK (CRISPR)	GTCTGCTCGAGTAGCCATCGCGTTTTAGAGCTAGAAATAGCAAG
Geno_HA_s	PCR Genotyping of HA-tagged SR proteins	GTTTCGTGCTGATCATAACTTC
319530_geno_HA_as	PCR Genotyping of HA-tagged TgSR1	GATCGATGAATACGTTACCG
217540_geno_HA_as	PCR Genotyping of HA-tagged TgSR2	ATCGACGCTTGTCAGTCTTC
270640_geno_HA_as	PCR Genotyping of HA-tagged TgSR4	TCCAGTGTATAATACAACGACTCA
Geno_KO_s	PCR Genotyping of KO SR proteins	TAATCATGGTCATAGCTGTTTCC
Geno_KO_as	PCR Genotyping of KO SR proteins	CATAACTCAGTCAGGCAGTCTCC
319530_geno_KO_s	PCR Genotyping of KO TgSR1	TGTCCCTTGCGTGTCTACTTC
217540_geno_KO_as	PCR Genotyping of KO TgSR2	CCAGCAGTGTCCAGTCCTCTAG
270640_geno_KO_s	PCR Genotyping of KO TgSR4	GCAGTGCTGTGAATGTGTGTTG
Geno_AID_s	PCR Genotyping of AID-HA-tagged SR kinases	CAATTCGCCCTATAGTGAGTCG
313180_geno_AID_as	PCR Genotyping of AID-HA-tagged TgPRP4	AGACGAAGATGGAACAGATGTGTG
224480_geno_AID_as	PCR Genotyping of AID-HA-tagged TgCLK	GAGACAGGGTTTCTCATACAGGTT
AID-HX-TIR Frag1_s	Gibson assembly for AID-HA-TIR1 plasmid	CAACAACGTTGCGCAAACTATTAACTGG
AID-HX-TIR Frag1_as	Gibson assembly for AID-HA-TIR1 plasmid	AGTTACGCCTTTCTAGACTGCAGATAACTTC
AID-HX-TIR Frag2_s	Gibson assembly for AID-HA-TIR1 plasmid	CAGTCTAGAAAGGCGTAACTCAGGACGG
AID-HX-TIR Frag2_as	Gibson assembly for AID-HA-TIR1 plasmid	CACCGCGGTGTCTAGAACTAGTGGATCCCC
AID-HX-TIR Frag3_s	Gibson assembly for AID-HA-TIR1 plasmid	TAGTTCTAGACACCGCGGTGGAGCTCCA
AID-HX-TIR Frag3_as	Gibson assembly for AID-HA-TIR1 plasmid	TAGTTTGCGCAACGTTGTTGCCATTGCTACAGGC
